# From Magnetosomes to Vesicles: LemA Proteins as Drivers of Bacterial Membrane Reorganization

**DOI:** 10.64898/2026.10.21.759321

**Authors:** José Manuel Borrero-de Acuña, Svea Holland, Rokas Juodeikis, Alejandro Arce-Rodríguez, Paula Ayala García, Mustafa Safa Karagöz, Joaquín Giner-Lamia, Gabriella Molinari, Gintare Deimantaviciute, Viktoria Otto, Carlos Azogue-Palma, Ian R. Brown, Katrin Müller, Martina Jahn, Kim Eileen Rennhack, Susanne Häussler, Manfred Rohde, Lothar Jänsch, Marco van Ham, Mathias Müsken, Evelyne Deery, C. Mark Smales, Meina Neumann-Schaal, Martin J. Warren, Dieter Jahn

**Affiliations:** Institute of Microbiology, Technische Universität Braunschweig, 38106 Braunschweig, Germany; Braunschweig Integrated Centre of Systems Biology (BRICS), Technische Universität Braunschweig, 38106 Braunschweig, Germany; Departamento de Microbiología, Facultad de Biología, Universidad de Sevilla, Sevilla, Spain; 4Leibniz-Institut DSMZ-Deutsche Sammlung von Mikroorganismen und Zellkulturen, 38124 Braunschweig, Germany; School of Biosciences, University of Kent, Canterbury, CT2 7NJ, UK; Quadram Institute Bioscience, Norwich Science Park, Norwich, NR4 7UQ, UK; Biochemistry and Biophysics Centre, National Heart, Lung, and Blood Institute, National Institutes of Health, Bethesda, Maryland, USA; Department of Medical Biochemistry and Biophysics, Karolinska Institutet, Tomtebodavägen 23A, 17165 Solna, Stockholm, Sweden; Instituto de Bioquímica Vegetal y Fotosíntesis, Universidad de Sevilla, Consejo Superior de Investigaciones Científicas, Américo Vespucio 49, Sevilla, 41092, Spain; Central Facility for Microscopy, Helmholtz Centre for Infection Research (HZI), 38124 Braunschweig, Germany; Institute for Molecular Bacteriology, TWINCORE GmbH, Centre of Clinical and Experimental Infection Research, a joint venture of the Hannover Medical School and the Helmholtz Centre for Infection Research, Hannover, Germany; Department of Molecular Bacteriology, Helmholtz Centre for Infection Research (HZI), 38124, Braunschweig, Germany; Department of Clinical Microbiology, Copenhagen University Hospital – Rigshospitalet, 2100 Copenhagen, Denmark; Cluster of Excellence RESIST (EXC 2155), Hannover Medical School, Hannover, 30625, Germany; Cellular Proteome Research, Helmholtz Centre for Infection Research (HZI), 38124 Braunschweig, Germany

**Keywords:** bacterial extracellular vesicles, cytoplasmic organelles, membrane invagination, *Pseudomonas aeruginosa*, bacterial cell division: PspA: LemA, MamQ, CpoB

## Abstract

The cellular machineries that remodel bacterial membranes during organelle and vesicle formation remain poorly defined. We identified MamQ as a determinant of the lipid invaginations enclosing the magnetosome. MamQ belongs to the conserved LemA protein family, whose members localize to the inner or outer membrane. Heterologous overproduction of 13 LemA proteins in *Escherichia coli* induced membrane restructuring and vesiculation, indicating conserved membrane-remodelling activity. In *Pseudomonas aeruginosa*, overproduction of the inner membrane protein LemA1 promoted cytoplasmic membrane vesicle formation, whereas the periplasmic, outer membrane-anchored LemA2 drove outer-membrane vesicle formation. Deletion of corresponding genes reduced extracellular vesicle production. Interactome analyses identified 256 partners of PaLemA1 and PaLemA2, including divisome components CpoB, FtsE, FtsI, FtsK, FtsN, FtsW, MinE, ParB, ZapG, and ZipA. Bacterial two-hybrid assays confirmed interactions between both LemA proteins and the cell division regulator CpoB, whose perturbation altered vesicle formation. Additional partners included PspA, an ESCRT-III-like protein implicated in membrane remodelling. Enriched proteins were involved in cell wall metabolism, membrane turnover, lipopolysaccharide biogenesis, protein export and maturation, energy metabolism, and stress-responsive gene regulation, suggesting that PaLemA proteins coordinate membrane-associated processes. LemA deletion mutants showed altered vesicle composition and gene expression. Furthermore, *lemA2* expression was induced during stationary phase and envelope stress via the extracytoplasmic sigma factor AlgU, itself a LemA interaction partner. Our findings support the hypothesis that the LemA family acts as a hub for assembling a conserved membrane-remodelling system that, with PspA, CpoB, and divisome components, organizes membrane-localized protein complexes required for bacterial organelle biogenesis and vesicle formation.
