## Supplementary Table 3 for "From Magnetosomes to Vesicles: LemA Proteins as Drivers of Bacterial Membrane Reorganization"

### Sheet: TableS3
Table S3. Abundance and frequency of LemA homologs across ecological habitats.
Habitat	LemA1 (n=125)	LemA2 (n=159)	LemA1-LemA2 (n=61)	proGenomes2 (n=56,723)
Soil	26 (20.8%)	40 (25.2%)	28 (45.9%)	4,515 (8.0%)
Aquatic	50 (40.0%)	53 (33.3%)	25 (41.0%)	4,283 (7.6%)
Aquatic sediment	17 (13.6%)	15 (9.4%)	14 (23.0%)	1,537 (2.7%)
Freshwater	3 (2.4%)	6 (3.8%)	2 (3.3%)	605 (1.1%)
Host associated	59 (47.2%)	73 (45.9%)	18 (29.5%)	47,519 (83.8%)
Host plant associated	1 (0.8%)	3 (1.9%)	0 (0.0%)	680 (1.2%)
Food associated	3 (2.4%)	1 (0.6%)	0 (0.0%)	1,961 (3.5%)
Disease associated	7 (5.6%)	6 (3.8%)	7 (11.5%)	14,548 (25.6%)

### Sheet: TableS4
Table S4. Statistical enrichment analysis of LemA homologs across distinct ecological habitats based on Fisher’s exact test
group	habitat	odds_ratio	conf_low	conf_high	p	log2_OR	FDR	sig
LemA1	soil	3.03671	1.88962	4.72265	5.40305e-06	1.60251	9.97487e-06	***
LemA1	aquatic	8.16193	5.58141	11.8459	7.70419e-24	3.02891	9.24503e-23	***
LemA1	aquatic_sediment	5.65226	3.16757	9.50539	6.02799e-08	2.49883	1.2056e-07	***
LemA1	freshwater	2.28085	0.462654	6.85673	0.150451	1.18957	0.190043
LemA1	host	0.173154	0.119689	0.250003	7.50327e-21	-2.52987	3.60157e-20	***
LemA1	host_plant	0.66465	0.0166702	3.78471	1	-0.589332	1
LemA1	food	0.686695	0.139562	2.05778	0.8037	-0.542258	0.876763
LemA1	disease	0.171977	0.0676222	0.365711	7.13902e-09	-2.53971	1.5576e-08	***
LemA2	soil	3.8863	2.64222	5.61138	5.31485e-11	1.9584	1.41729e-10	***
LemA2	aquatic	6.12061	4.31024	8.60555	7.37728e-21	2.61367	3.60157e-20	***
LemA2	aquatic_sediment	3.74028	2.03507	6.39591	3.35154e-05	1.90314	5.7455e-05	***
LemA2	freshwater	3.63767	1.30917	8.147	0.00768857	1.86301	0.0123017	*
LemA2	host	0.164419	0.118588	0.22748	1.20302e-27	-2.60455	2.88724e-26	***
LemA2	host_plant	1.58489	0.322554	4.73791	0.444671	0.66438	0.508195
LemA2	food	0.176724	0.00444813	1.00032	0.0474864	-2.50043	0.0670396
LemA2	disease	0.113689	0.0410978	0.253263	2.02715e-13	-3.13684	6.95023e-13	***
LemA1-A2	soil	9.81065	5.70582	16.7527	2.4714e-15	3.29435	9.88559e-15	***
LemA1-A2	aquatic	8.50205	4.8871	14.5724	5.52307e-13	3.08781	1.65692e-12	***
LemA1-A2	aquatic_sediment	10.6931	5.42589	19.8058	8.23803e-10	3.41861	1.97713e-09	***
LemA1-A2	freshwater	3.14413	0.371257	11.921	0.138619	1.65266	0.184825
LemA1-A2	host	0.081087	0.0439984	0.143657	6.92752e-21	-3.62439	3.60157e-20	***
LemA1-A2	host_plant	0	0	5.15183	1	NA	1
LemA1-A2	food	0	0	1.74251	0.276557	NA	0.331869
LemA1-A2	disease	0.375783	0.144226	0.828682	0.011694	-1.41203	0.0175409	*
